# Comparison of three tiled amplicon sequencing approaches for SARS-CoV-2 variant detection from wastewater

**DOI:** 10.1101/2024.06.16.599198

**Authors:** Megan E. J. Lott, Amanda H. Sullivan, Leah M. Lariscy, William A. Norfolk, Katie C. Dillon, Megan S. Beaudry, Travis C. Glenn, Erin K. Lipp

**Affiliations:** Department of Environmental Health Science, University of Georgia, Athens GA 30602 USA; Institute of Bioinformatics, University of Georgia, Athens GA 30602 USA

## Abstract

During the COVID-19 pandemic, the detection and sequencing of SARS-CoV-2 from wastewater proved to be a valuable tool in assessing trends at the community level. Several whole genome enrichment methods have been proposed for sequencing SARS-CoV-2 from the mixed wastewater community, but there is little consensus on the most appropriate sequencing methods for variant detection or abundance estimations. Few studies have elucidated the errors associated with these methods or have established minimum sequencing requirements for correct interpretation of the results. To address these needs, we systematically assessed the efficacy of three tiled amplicon enrichment methods (Freed/Midnight, ARTIC V4, NEB VarSkip) for whole genome sequencing of SARS-CoV-2 variants using mock wastewater communities with variants at known proportions. We found the ARTIC V4 approach yielded the most accurate results for variant identification and variant abundance estimation, followed by the NEB VarSkip approach. Conversely, the NEB VarSkip method obtained the highest genomic coverage, with the ARTIC V4 method achieving the second highest coverage. Finally, we determined that the Freed/Midnight library preparation methods are not well-suited for use with short read sequencing. Based on the present results, the ARTIC V4 workflow appears to be the most robust and cost-effective approach for monitoring circulating SARS-CoV-2 variants with wastewater surveillance.

**IMPORTANCE:** This work is informative for practitioners of wastewater-based epidemiology. Here, we detail a systematic comparison of three tiled amplicon sequencing approaches for enrichment of SARS-CoV-2 variants from wastewater. Using mock communities of known variant composition, we validate the analysis methods previously published by Baaijens et al. in Genome Biology (2022) for estimating variant abundance from wastewater using an RNAseq pipeline, kallisto. We provide recommendations for minimum sequencing requirements for accurate abundance estimates of SARS-CoV-2 variants in wastewater. The sequences generated from the mock communities have been uploaded to NCBI’s Sequence Read Archive and will be useful to other practitioners seeking to validate their sequencing methods or bioinformatic pipelines.
