## Supplemental Data for "Comparison of three tiled amplicon sequencing approaches for SARS-CoV-2 variant detection from wastewater"

sample_id	details	community	conc_cp_ul	primer_set	read_length	raw_reads	filtered_reads	reads_mapped_kallisto	reads_tossed_kallisto	filtered_raw_reads	assigned_filtered_reads	assigned_raw_reads	percent_genome	depth_avg	depth_sd	percent_genome_20X	abundance_expected_Alpha	abundance_expected_Beta	abundance_expected_Delta	abundance_expected_Epsilon	abundance_expected_Eta	abundance_expected_Gamma	abundance_expected_Iota	abundance_expected_Kappa	abundance_expected_Mu	abundance_expected_Omicron_BA.1	abundance_expected_Omicron_BA.2	abundance_expected_Omicron_BA.4	abundance_expected_Omicron_BA.5	abundance_expected_Wuhan	abundance_expected_Zeta	abundance_observed_Alpha	abundance_observed_Beta	abundance_observed_Delta	abundance_observed_Epsilon	abundance_observed_Eta	abundance_observed_Gamma	abundance_observed_Iota	abundance_observed_Kappa	abundance_observed_Mu	abundance_observed_Omicron_BA.1	abundance_observed_Omicron_BA.2	abundance_observed_Omicron_BA.4	abundance_observed_Omicron_BA.5	abundance_observed_Wuhan	abundance_observed_Zeta	RMSE	R_2
W_Amp_1	WISER_VarSkip_MC_Challenge_1_10^3	1	1000	VarSkip	PE150	236026	102515	100639	1876	43.43377425	98.1700239	42.63894656	96.78961977	516.1409558	356.9932063	94.05745243	14	28	55	0	0	0	0	0	0	0	0	0	0	3	0	10.3532	18.458002	48.973094	0.780446	0	1.830143	1.250185	0.633618	3.117322	1.926632	0.58658	0.49739	0.57122	3.620302	4.709562	3.497690161	0.919179427
W_Amp_2	WISER_VarSkip_MC_Challenge_1_10^2	1	100	VarSkip	PE150	601206	265594	259721	5873	44.17687116	97.78873017	43.20000133	96.92672976	1402.738555	1049.848056	94.77309969	14	28	55	0	0	0	0	0	0	0	0	0	0	3	0	11.761118	17.506514	49.749122	0.578965	0.112901	2.444846	1.056816	0.539633	2.617551	1.38847	0.578485	0.261837	0.417245	2.656946	4.640897	3.477960837	0.922693841
W_Amp_3	WISER_VarSkip_MC_Challenge_1_10^1	1	10	VarSkip	PE150	448658	198844	191692	7152	44.31972683	96.40321056	42.72563957	97.21098218	975.6652175	736.4824589	93.9972578	14	28	55	0	0	0	0	0	0	0	0	0	0	3	0	9.71222	20.033129	46.955519	0.688909	0.162126	1.460413	0.768031	0.644604	3.046442	1.398004	0.625314	0.352389	0.593505	7.14241	3.412112	3.569440429	0.91117891
W_Amp_4	WISER_VarSkip_MC_Challenge_2_10^3	2	1000	VarSkip	PE150	388352	167664	164966	2698	43.17320369	98.39082928	42.47847314	96.89997659	693.0293282	494.6238209	94.23134803	3	14	28	0	0	0	0	0	0	0	0	0	0	55	0	2.732693	9.786478	21.77505	1.259576	0.10553	1.678249	1.203155	0.673625	3.228521	1.61613	0.919148	0.414783	0.815489	47.040959	3.371469	3.186649494	0.930771799
W_Amp_5	WISER_VarSkip_MC_Challenge_2_10^2	2	100	VarSkip	PE150	645104	272772	267114	5658	42.28341477	97.92574018	41.40634688	97.45176069	1443.683878	1065.884432	94.803197	3	14	28	0	0	0	0	0	0	0	0	0	0	55	0	2.939937	9.964878	21.474938	0.692109	0.190564	2.095342	0.729425	0.715064	2.373815	1.047852	0.405946	0.243408	0.517662	49.557715	3.500221	2.75567819	0.953131651
W_Amp_6	WISER_VarSkip_MC_Challenge_2_10^1	2	10	VarSkip	PE150	882784	377956	368396	9560	42.81409722	97.47060504	41.7311596	97.92662944	1054.195666	820.8848389	94.50222386	3	14	28	0	0	0	0	0	0	0	0	0	0	55	0	3.021834	10.182384	23.555805	1.453959	0.288166	2.597241	2.03638	1.361949	4.013763	2.303016	1.186311	0.664	0.667143	41.506808	2.94475	4.192972313	0.853522937
W_Amp_7	WISER_VarSkip_MC_Challenge_3_10^3	3	1000	VarSkip	PE150	423006	180885	177820	3065	42.7618048	98.30555325	42.03722879	96.62241247	567.3942414	408.2926907	94.0842056	55	3	14	0	0	0	0	0	0	0	0	0	0	28	0	44.61172	4.516754	13.811931	1.168442	0.262125	2.714466	1.136186	1.058527	3.696602	1.878322	1.122004	0.692067	0.90264	17.451342	2.17822	4.141097765	0.86544811
W_Amp_8	WISER_VarSkip_MC_Challenge_3_10^2	3	100	VarSkip	PE150	3882174	1730480	1694581	35899	44.5750242	97.92548888	43.65031037	99.24422299	6366.192021	5077.765515	96.19436177	55	3	14	0	0	0	0	0	0	0	0	0	0	28	0	48.22735	3.391703	11.89613	0.80986	0.316446	2.494651	0.962407	0.949072	3.082814	1.722073	0.78075	0.512085	0.654012	17.142967	3.476236	3.678613337	0.90721502
W_Amp_9	WISER_VarSkip_MC_Challenge_3_10^1	3	10	VarSkip	PE150	1324006	597100	570682	26418	45.09798294	95.57561547	43.10267476	97.26448851	3429.350834	2889.708851	95.30481891	55	3	14	0	0	0	0	0	0	0	0	0	0	28	0	52.24082	2.366884	9.434115	0.759326	0.144212	1.813419	0.668372	0.498392	2.758184	1.170391	0.723605	0.351047	0.439961	18.95289	4.338178	3.097633278	0.944498527
W_Amp_10	WISER_VarSkip_MC_Challenge_4_10^3	4	1000	VarSkip	PE150	168500	70570	69421	1149	41.88130564	98.37182939	41.19940653	96.35488078	371.5225563	239.4380804	92.39875598	28	55	3	0	0	0	0	0	0	0	0	0	0	14	0	19.31009	39.438037	6.056296	1.03695	0.207462	3.173064	1.323603	0.758977	3.871181	1.012273	0.825162	0.314074	0.611464	14.534226	4.119665	4.999773225	0.765910121
W_Amp_11	WISER_VarSkip_MC_Challenge_4_10^2	4	100	VarSkip	PE150	220222	94853	92998	1855	43.0715369	98.0443423	42.22920507	95.61248035	450.6390998	334.4194122	91.45236264	28	55	3	0	0	0	0	0	0	0	0	0	0	14	0	18.20489	41.021456	6.470027	0.815012	0.133796	2.977177	1.464076	0.820429	3.942907	1.561947	0.812744	0.415399	0.592998	12.5913	5.291606	4.932232695	0.778221118
W_Amp_12	WISER_VarSkip_MC_Challenge_4_10^1	4	10	VarSkip	PE150	306320	136821	132766	4055	44.66603552	97.03627367	43.34225646	94.72962579	587.2352607	521.2208389	90.28525566	28	55	3	0	0	0	0	0	0	0	0	0	0	14	0	24.28799	39.494989	5.552469	0.940886	0.186946	2.457221	1.219873	0.681004	3.900796	2.021459	0.845336	0.434613	0.626611	10.585346	3.914757	4.598501946	0.814318122
W_Amp_13	WISER_VarSkip_MC_Challenge_5_10^3	5	1000	VarSkip	PE150	391570	162699	159586	3113	41.55042521	98.08665081	40.75542049	97.52198776	884.408153	564.5195657	94.41862021	25	25	25	0	0	0	0	0	0	0	0	0	0	25	0	20.194022	16.969973	20.508788	0.902995	0.195301	2.277277	0.73187	0.853581	3.017108	1.3442	0.36122	0.25756	0.517124	23.984227	4.100432	3.101321187	0.870019689
W_Amp_14	WISER_VarSkip_MC_Challenge_5_10^2	5	100	VarSkip	PE150	1055990	466536	456993	9543	44.17996383	97.95449869	43.27626209	98.60549109	2493.294552	1660.148346	96.45520516	25	25	25	0	0	0	0	0	0	0	0	0	0	25	0	18.88487	18.179909	23.433799	0.933576	0.169838	2.420833	1.324153	0.781469	3.281669	1.526183	0.674689	0.321359	0.626901	20.377669	4.009801	3.130291508	0.861888051
W_Amp_15	WISER_VarSkip_MC_Challenge_5_10^1	5	10	VarSkip	PE150	2100038	946090	920726	25364	45.05108955	97.31907112	43.84330188	98.38477745	3779.275457	3134.07583	95.74959034	25	25	25	0	0	0	0	0	0	0	0	0	0	25	0	17.05334	22.726835	24.463829	1.537349	0.217406	2.086905	0.950261	0.854178	3.926557	1.989865	0.762059	0.340676	0.799955	16.230842	2.795108	3.487382541	0.831448251
W_Amp_16	WISER_VarSkip_PCR-Grade_H2O	pcr_water	NA	VarSkip	PE150	785132	272646	251215	21431	34.72613522	92.13962427	31.99653052	59.31846303	622.2539545	1486.606171	33.46821389	0	0	0	0	0	0	0	0	0	0	0	0	0	0	0	3.600328	11.13472	30.453456	15.032789	0.371697	16.30887	3.766932	3.767879	4.02129	4.896864	0.765719	0.761802	1.234804	1.478803	1.459433	10.430738	-0.668932687
W_Amp_17	WISER_VarSkip_Wastewater_background	wastewater	NA	VarSkip	PE150	444254	171010	26815	144195	38.49374457	15.68036957	6.035961409	17.12871618	204.3432432	1304.452612	6.741798482	0	0	0	0	0	0	0	0	0	0	0	0	0	0	0	0.112481	5.365644	19.343791	0.15456	0	0	0.284298	0	0.563932	0.895351	0.168355	0	0.935068	71.283083	0	19.12483558	-0.13552648
W_Amp_18	WISER_VarSkip_C9_-_Twist	twist	NA	VarSkip	PE150	138240	56416	55745	671	40.81018519	98.8106211	40.32479745	95.91679765	363.6600341	220.6308354	92.41882085	0	0	0	0	0	0	0	0	0	0	0	0	0	100	0	0.386834	1.516051	1.507858	0.431886	0.281426	2.695086	0.547743	0.117964	1.621772	0.476679	0.342106	0.149643	0.326068	82.80617	2.691139	4.608238824	0.949169511
W_Amp_19	WISER_VarSkip_Heat_inactivated_SARS-CoV-2_in_PBS	heat_sars_pbs	NA	VarSkip	PE150	534220	238494	235279	3215	44.64340534	98.6519577	44.04159335	99.88629903	1632.85968	1721.058493	98.74594522	0	0	0	0	0	0	0	0	0	0	0	0	0	100	0	0.322435	1.195355	0.798467	0.425685	0	0.990527	0.258793	0.345054	0.765184	0.480036	0.565374	0.165608	0	88.532978	0.708371	3.01856669	0.981107904
W_Amp_20	WISER_VarSkip_Heat_inactivated_SARS-CoV-2_in_wastewater	heat_sars_wastewater	NA	VarSkip	PE150	907752	372571	739	371832	41.04325851	0.198351455	0.081409901	45.57402267	3.730662475	13.16250661	3.03982878	0	0	0	0	0	0	0	0	0	0	0	0	0	100	0	5.43922	27.28328	2.526197	1.20899	0	0.950174	0	0	0	0.95902	0	0	0	56.03557	5.56293	13.53377418	0.164492253
W_Amp_21	WISER_V4_MC_Challenge_1_10^3	1	1000	V4	PE150	379270	154162	142963	11199	40.64703246	92.73556389	37.69425475	81.68076782	1454.703508	2335.646276	52.85757282	14	28	55	0	0	0	0	0	0	0	0	0	0	3	0	11.66996	29.013896	47.351224	0	0	0	0	5.77914	4.05824	0	0	0	0	0.548613	0	2.83828487	0.953958103
W_Amp_22	WISER_V4_MC_Challenge_1_10^2	1	100	V4	PE150	544970	222721	189708	33013	40.86848817	85.17741928	34.81072353	95.42186403	1923.930341	2748.15354	80.5036284	14	28	55	0	0	0	0	0	0	0	0	0	0	3	0	11.236583	27.681054	50.598331	0	0	0	0	3.45357	1.25424	0	0	0	0	4.300903	0	1.67939478	0.985090834
W_Amp_23	WISER_V4_MC_Challenge_1_10^1	1	10	V4	PE150	278562	112906	47575	65331	40.53173082	42.13682178	17.07878318	86.34919573	473.144233	821.7246734	61.0875163	14	28	55	0	0	0	0	0	0	0	0	0	0	3	0	16.12037	28.32214	47.91272	0	0	0	0	4.11893	1.02207	0	0	0	0	1.293104	0	2.247264801	0.972218059
W_Amp_24	WISER_V4_MC_Challenge_2_10^3	2	1000	V4	PE150	197864	79951	77299	2652	40.40704726	96.68296832	39.06673271	95.55897402	784.7581514	985.4866897	82.22920777	3	14	28	0	0	0	0	0	0	0	0	0	0	55	0	1.994608	19.655477	21.669559	0.255242	0	0	0	0.761763	0.673479	0	0	0	0	53.66206	0	2.25031561	0.975429962
W_Amp_25	WISER_V4_MC_Challenge_2_10^2	2	100	V4	PE150	394142	159990	143499	16491	40.59196939	89.69248078	36.40794434	93.65281075	1447.50627	2204.21477	72.4977427	3	14	28	0	0	0	0	0	0	0	0	0	0	55	0	2.840298	38.51793	20.911627	0	0	0	0	0.666571	1.20597	0	0	0	0	34.12917	0	8.520131663	0.555894802
W_Amp_26	WISER_V4_MC_Challenge_2_10^1	2	10	V4	PE150	329670	134140	115991	18149	40.68917402	86.47010586	35.18397185	92.32518476	1166.852557	1865.943722	67.38119921	3	14	28	0	0	0	0	0	0	0	0	0	0	55	0	3.37807	38.635131	19.677301	0.129232	0	0	0	1.03981	0.754556	0	0	0	0	34.722916	0	8.521061479	0.556173991
W_Amp_27	WISER_V4_MC_Challenge_3_10^3	3	1000	V4	PE150	361638	147279	139329	7950	40.72553216	94.60208176	38.52720123	95.99036886	1421.661472	1976.637884	76.5040297	55	3	14	0	0	0	0	0	0	0	0	0	0	28	0	50.28912	8.855831	9.775074	0	0	0	0	0.951198	6.30579	0	0	0	0	22.08969	0	3.161567926	0.942062601
W_Amp_28	WISER_V4_MC_Challenge_3_10^2	3	100	V4	PE150	7544	3059	1035	2024	40.54878049	33.83458647	13.7195122	65.58873692	10.07878808	18.92125236	15.38641608	55	3	14	0	0	0	0	0	0	0	0	0	0	28	0	62.7211	1.13414	7.516398	2.96284	0	0	0	0.257342	2.488984	0.747687	0.236945	0	0	21.925216	0	3.242342571	0.958736138
W_Amp_29	WISER_V4_MC_Challenge_3_10^1	3	10	V4	PE150	196402	80779	38472	42307	41.12941823	47.62623949	19.58839523	77.29659232	388.6320102	743.2082531	47.70758787	55	3	14	0	0	0	0	0	0	0	0	0	0	28	0	56.2408	2.131303	12.296168	0	0	0	0	0.918029	3.99836	0	0	0	0	23.68951	0	1.64534184	0.987465987
W_Amp_30	WISER_V4_MC_Challenge_4_10^3	4	1000	V4	PE150	298404	120947	115052	5895	40.53129315	95.12596427	38.55578343	96.00374544	1174.918336	1457.628688	86.52643547	28	55	3	0	0	0	0	0	0	0	0	0	0	14	0	20.58371	48.821793	2.076491	0	0	0	0.287269	0.461446	5.519551	0	0	0	0	20.41865	0	3.32650402	0.936569082
W_Amp_31	WISER_V4_MC_Challenge_4_10^2	4	100	V4	PE150	289996	118348	106940	11408	40.81021807	90.36063136	36.87637071	94.52897703	1082.208207	1503.331547	80.26284988	28	55	3	0	0	0	0	0	0	0	0	0	0	14	0	19.29323	55.648398	1.827426	0	0	0	0	2.02441	3.08517	0	0	0	0	16.191659	0	2.530126117	0.969093739
W_Amp_32	WISER_V4_MC_Challenge_4_10^1	4	10	V4	PE150	249226	100393	53247	47146	40.2819128	53.03855847	21.36494587	88.35902752	535.5111862	979.0732953	64.51526603	28	55	3	0	0	0	0	0	0	0	0	0	0	14	0	28.328914	50.693084	1.388012	0	0.208316	0	0	0.943899	3.17833	0	0	0	0	14.285971	0	1.469106691	0.988971957
W_Amp_33	WISER_V4_MC_Challenge_5_10^3	5	1000	V4	PE150	250442	101018	95037	5981	40.33588615	94.079273	37.94770845	96.86319098	974.2733171	1194.228849	86.69029863	25	25	25	0	0	0	0	0	0	0	0	0	0	25	0	20.48625	25.649123	20.247909	0	0	0	0	0.730395	5.715697	0.10684	0	0	0	25.541752	0	2.263997168	0.949636602
W_Amp_34	WISER_V4_MC_Challenge_5_10^2	5	100	V4	PE150	349804	140224	124083	16141	40.08644841	88.48913168	35.47215012	95.69273986	1265.350467	1817.290552	82.14560412	25	25	25	0	0	0	0	0	0	0	0	0	0	25	0	21.107154	30.12256	19.799689	0	0	0	0	2.2426	5.030363	0	0	0	0	20.160233	0	2.854181222	0.920412194
W_Amp_35	WISER_V4_MC_Challenge_5_10^1	5	10	V4	PE150	288036	115609	56256	59353	40.13699676	48.66057141	19.53089197	87.24877103	562.3766177	1084.097792	61.66270943	25	25	25	0	0	0	0	0	0	0	0	0	0	25	0	21.744818	39.662339	19.327679	0	0	0	0	0	2.01175	0	0	0	0	16.062461	0	4.772716639	0.831738716
W_Amp_36	WISER_V4_PCR-Grade_H2O	pcr_water	NA	V4	PE150	8438	3827	120	3707	45.35434937	3.135615365	1.422137947	19.05160017	0.431428285	1.152639642	NA	0	0	0	0	0	0	0	0	0	0	0	0	0	0	0	44.851367	26.556	22.314159	0	0	0	0	0	0	6.25984	0	0	0	0	0	14.72859701	-0.257547436
W_Amp_37	WISER_V4_Wastewater_background	wastewater	NA	V4	PE150	1381494	569393	2463	566930	41.2157418	0.432565908	0.178285248	27.65608802	3.880446778	32.53737559	1.003243822	0	0	0	0	0	0	0	0	0	0	0	0	0	0	0	0.708651	0.572351	36.227897	1.1641	0	0	0	0	0	54.059	0	0	0	7.21939	0	16.90984032	-0.183824533
W_Amp_38	WISER_V4_C9_-_Twist	twist	NA	V4	PE150	446446	180386	177369	3017	40.40488659	98.32747552	39.72910498	96.6759188	1774.525399	1965.982371	91.10457145	0	0	0	0	0	0	0	0	0	0	0	0	0	100	0	0	0	0.206565	0	0	0	0	0	0	0	0	0	0	98.499138	0	0.391173946	0.999746453
W_Amp_39	WISER_V4_Heat_inactivated_SARS-CoV-2_in_PBS	heat_sars_pbs	NA	V4	PE150	332168	133852	123814	10038	40.29647648	92.50067238	37.27451169	95.63254523	1232.866034	3284.770996	72.07972444	0	0	0	0	0	0	0	0	0	0	0	0	0	100	0	0	1.53241	0.164582	0	0	0.418366	0	0	0	0	0	0	0	97.004373	0	0.876515027	0.998684067
W_Amp_40	WISER_V4_Heat_inactivated_SARS-CoV-2_in_wastewater	heat_sars_wastewater	NA	V4	PE150	501346	203861	183742	20119	40.66273591	90.13102065	36.6497389	84.28585761	1824.151356	5181.716523	56.88726884	0	0	0	0	0	0	0	0	0	0	0	0	0	100	0	0	6.18889	0	0	0	0.663072	0	0	0	0.927319	0	0	0	91.6238	0	2.705089905	0.985884051
W_Amp_41	WISER_Midnight_MC_Challenge_1_10^3	1	1000	Midnight	PE150	318506	140426	110404	30022	44.08896536	78.62076823	34.66308327	78.11256396	912.8839247	3332.432231	45.01555028	14	28	55	0	0	0	0	0	0	0	0	0	0	3	0	5.049846	15.262742	70.728816	0.138176	0.112147	0.147218	0.183695	0.676695	1.260759	0.984103	0.657103	0.150328	0.666937	1.864501	0.458996	5.745960021	0.892896878
W_Amp_42	WISER_Midnight_MC_Challenge_1_10^2	1	100	Midnight	PE150	442926	198341	175717	22624	44.7797149	88.5933821	39.67186392	81.54365783	1366.912885	1909.197541	70.91596161	14	28	55	0	0	0	0	0	0	0	0	0	0	3	0	11.93894	14.27117	47.676279	1.504694	0.201818	0.111008	12.684208	1.062972	1.867481	0.85682	0.345613	0.124123	0.593406	3.89105	0	5.267538398	0.808595319
W_Amp_43	WISER_Midnight_MC_Challenge_1_10^1	1	10	Midnight	PE150	312710	136307	63238	73069	43.58894823	46.39380223	20.22257043	78.43025783	471.7047788	640.7058912	61.33163897	14	28	55	0	0	0	0	0	0	0	0	0	0	3	0	10.252446	10.187577	42.911492	1.640756	0.207081	0.270587	0.611163	0.433513	4.15134	0.657566	0.398626	0.13599	0.545524	24.4064	0.126629	7.988405092	0.531015452
W_Amp_44	WISER_Midnight_MC_Challenge_2_10^3	2	1000	Midnight	PE150	665726	295055	284135	10920	44.32078663	96.2989951	42.68047215	75.17974785	2085.203893	3319.312846	57.57616293	3	14	28	0	0	0	0	0	0	0	0	0	0	55	0	2.837373	5.267079	15.467284	3.807029	0.217031	0.375183	1.177249	0.835609	1.430929	0.672388	0.415962	0	0.575175	63.806161	0.110882	4.695310424	0.911552805
W_Amp_45	WISER_Midnight_MC_Challenge_2_10^2	2	100	Midnight	PE150	966840	427355	374225	53130	44.2012122	87.56771303	38.70599065	84.58683075	2740.999666	3477.445549	79.42012507	3	14	28	0	0	0	0	0	0	0	0	0	0	55	0	3.629422	8.513217	16.837634	1.159819	0.126557	0.149142	0.882434	0.619089	4.121203	0.539323	0.286522	0.103951	0.494827	59.039723	0.120596	3.573901871	0.94109602
W_Amp_46	WISER_Midnight_MC_Challenge_2_10^1	2	10	Midnight	PE150	1080204	469674	426133	43541	43.48012042	90.72952729	39.44930772	88.94090894	3570.081029	4799.313133	82.04527974	3	14	28	0	0	0	0	0	0	0	0	0	0	55	0	3.520722	6.867767	19.441094	1.574901	0.156957	0	1.335592	0.650239	3.275548	0.223244	0	0	0.10526	58.771382	0	3.205409914	0.953207473
W_Amp_47	WISER_Midnight_MC_Challenge_3_10^3	3	1000	Midnight	PE150	850104	377458	360452	17006	44.40139089	95.49459807	42.40092977	88.5028258	2754.517072	3117.023198	80.242785	55	3	14	0	0	0	0	0	0	0	0	0	0	28	0	39.533899	2.028087	11.676552	2.353458	0.218938	0.361079	1.727472	0.696964	4.653553	0.75392	0.418832	0.300219	0.519769	31.137259	0.197492	4.37699562	0.862045276
W_Amp_48	WISER_Midnight_MC_Challenge_3_10^2	3	100	Midnight	PE150	801700	359166	329005	30161	44.80054883	91.60249021	41.03841836	80.67752399	2056.67117	2665.919855	65.82617129	55	3	14	0	0	0	0	0	0	0	0	0	0	28	0	36.039622	3.552696	12.580808	2.223545	0.352914	0.612843	1.356388	0.560225	6.710896	1.792014	0.726522	0.280123	0.698592	28.804843	0.521564	5.289454949	0.757668971
W_Amp_49	WISER_Midnight_MC_Challenge_3_10^1	3	10	Midnight	PE150	1123704	47248	23648	23600	4.204665997	50.0507958	2.104468792	76.45052336	184.9724442	268.0035149	57.39892318	55	3	14	0	0	0	0	0	0	0	0	0	0	28	0	38.790541	2.672789	10.913559	11.306074	0.357058	0.122698	1.387063	0.247086	2.696717	1.355997	0.485828	0.185913	0.180912	26.819067	0.112589	5.248213709	0.777167139
W_Amp_50	WISER_Midnight_MC_Challenge_4_10^3	4	1000	Midnight	PE150	1156972	512278	493399	18879	44.27747603	96.31469632	42.64571658	87.36247199	3717.158111	4230.135791	79.15593753	28	55	3	0	0	0	0	0	0	0	0	0	0	14	0	19.784739	33.350242	3.338536	6.578506	0.18608	0.476165	2.336873	0.469006	6.242755	0.659571	0.453702	0.149429	0.526616	21.385561	0.243325	6.733272729	0.529254544
W_Amp_51	WISER_Midnight_MC_Challenge_4_10^2	4	100	Midnight	PE150	149940	66443	61239	5204	44.31305856	92.16772271	40.84233693	76.43714677	504.2897368	661.0034202	60.68621877	28	55	3	0	0	0	0	0	0	0	0	0	0	14	0	19.808022	30.498547	2.503441	10.1988	0	0.519919	2.069429	0.279732	4.715458	0.523063	0.404465	0.138099	0.372913	24.69624	0	7.804115639	0.368393741
W_Amp_52	WISER_Midnight_MC_Challenge_4_10^1	4	10	Midnight	PE150	1474862	652833	435495	217338	44.26400572	66.70848441	29.52784735	83.16556867	3426.839448	4700.147569	73.95244624	28	55	3	0	0	0	0	0	0	0	0	0	0	14	0	21.28154	25.935919	3.603358	13.958554	0.160763	0.460005	1.276695	0.295119	4.283215	0.617577	0.397448	0.150498	0.300342	23.528537	0	8.932373495	0.072490457
W_Amp_53	WISER_Midnight_MC_Challenge_5_10^3	5	1000	Midnight	PE150	1264684	562625	535350	27275	44.48739764	95.1521884	42.33073242	86.9712069	3452.522422	3820.616561	79.88830552	25	25	25	0	0	0	0	0	0	0	0	0	0	25	0	18.105674	15.427992	19.267684	2.595549	0.272835	0.536648	1.748153	0.945731	7.551259	1.2862	0.618198	0.30914	0.733084	27.301337	0.312545	4.067342075	0.779591765
W_Amp_54	WISER_Midnight_MC_Challenge_5_10^2	5	100	Midnight	PE150	925520	413058	330474	82584	44.62982972	80.00668187	35.70684588	84.56342173	2368.154132	2847.961461	77.39022841	25	25	25	0	0	0	0	0	0	0	0	0	0	25	0	18.801891	14.299019	20.525978	2.378743	0.149565	0.462965	1.83636	0.804554	6.73233	0.850884	0.478035	0.15477	0.598021	28.499807	0.195673	4.015008346	0.802425083
W_Amp_55	WISER_Midnight_MC_Challenge_5_10^1	5	10	Midnight	PE150	1451666	648592	306698	341894	44.67914796	47.28673804	21.12731165	79.89499381	2354.216701	2962.416983	69.40440758	25	25	25	0	0	0	0	0	0	0	0	0	0	25	0	16.261687	13.454871	15.290137	3.521306	0.28433	0.397136	1.089489	0.724059	4.209196	1.157856	1.037413	0.223191	0.577146	38.87954	0.16862	5.952400769	0.666779201
W_Amp_56	WISER_Midnight_PCR-Grade_H2O	pcr_water	NA	Midnight	PE150	74852	8093	192	7901	10.81200235	2.37242061	0.256506172	11.07915594	0.251178811	0.85997816	NA	0	0	0	0	0	0	0	0	0	0	0	0	0	0	0	28.526657	28.5868	24.71119	8.45742	0	9.62063	0	0	0	0	0	0	0	0	0	12.6641296	-0.382323393
W_Amp_57	WISER_Midnight_Wastewater_background	wastewater	NA	Midnight	PE150	1028658	447587	2126	445461	43.51174054	0.474991454	0.206677049	23.48928201	0.456643146	0.943836832	NA	0	0	0	0	0	0	0	0	0	0	0	0	0	0	0	24.82885	0	49.376932	4.02007	0	0	0	13.011078	0	0	0	0	0	8.475965	0	14.85899122	-0.250224252
W_Amp_58	WISER_Midnight_C9_-_Twist	twist	NA	Midnight	PE150	1175358	526392	518524	7868	44.78567381	98.50529643	44.11626075	93.43209711	3123.683376	2989.848856	90.39895663	0	0	0	0	0	0	0	0	0	0	0	0	0	100	0	0.55471	1.745026	3.105541	0.832835	0.284411	0.443027	0.988378	0.376112	3.4877	0.883283	0.541369	0.186037	0.559009	81.452901	0.320641	4.985100769	0.938405786
W_Amp_59	WISER_Midnight_Heat_inactivated_SARS-CoV-2_in_PBS	heat_sars_pbs	NA	Midnight	PE150	1024096	446579	361676	84903	43.6071423	80.98813424	35.31661094	86.24218306	2575.061365	5812.313801	70.66180651	0	0	0	0	0	0	0	0	0	0	0	0	0	100	0	0.53701	15.501282	6.476355	0.304772	0.164939	0.522836	0.478978	0.236592	0.723004	0.624708	0.560578	3.138482	0.117402	67.2202	0.393683	9.553224625	0.672945126
W_Amp_60	WISER_Midnight_Heat_inactivated_SARS-CoV-2_in_wastewater	heat_sars_wastewater	NA	Midnight	PE150	1376746	582391	10643	571748	42.30199325	1.827466427	0.773054725	38.11992108	75.23556165	362.1789239	14.61391834	0	0	0	0	0	0	0	0	0	0	0	0	0	100	0	0.152327	18.587045	1.279193	0.34591	0.129618	0	2.171694	0	0.307043	0.842155	0.294534	0.259217	0.111849	74.3705	0	8.20500544	0.807007644
W_Amp_1	WISER_VarSkip_MC_Challenge_1_10^3	1	1000	VarSkip	PE250	5062	3936	3837	99	77.75582774	97.4847561	75.80007902	94.07751731	19.53813999	14.81599653	43.95880012	14	28	55	0	0	0	0	0	0	0	0	0	0	3	0	8.975408	13.607435	50.667066	0.524061	0	2.346996	1.117141	0.960325	5.089719	3.061174	0.84168	0.485637	0.295414	4.924149	6.80631	4.798998481	0.84881582
W_Amp_2	WISER_VarSkip_MC_Challenge_1_10^2	1	100	VarSkip	PE250	12606	10334	10090	244	81.97683643	97.63886201	80.0412502	95.68939571	54.3430425	41.69077712	76.82172357	14	28	55	0	0	0	0	0	0	0	0	0	0	3	0	10.706788	20.324761	49.790769	0.880948	0.198484	1.830076	1.50656	1.038119	1.885947	1.775094	0.827552	0.533239	0.503003	1.04888	5.78092	3.15762086	0.937898011
W_Amp_3	WISER_VarSkip_MC_Challenge_1_10^1	1	10	VarSkip	PE250	9837	8533	8195	338	86.74392599	96.03890777	83.30791908	93.46553857	34.92382035	27.1656165	66.42477343	14	28	55	0	0	0	0	0	0	0	0	0	0	3	0	8.11463	20.771487	45.831173	1.326558	0.494017	1.29574	0.761739	1.32446	3.747158	2.579869	0.452947	0.520633	0.627745	6.42603	4.7742	3.941839066	0.885492821
W_Amp_4	WISER_VarSkip_MC_Challenge_2_10^3	2	1000	VarSkip	PE250	7988	6296	6157	139	78.81822734	97.79224905	77.07811718	94.36511387	22.63659165	16.95409991	52.25228238	3	14	28	0	0	0	0	0	0	0	0	0	0	55	0	1.856022	8.584956	22.85026	0.867456	0	1.719033	1.273027	1.428618	2.777088	3.725117	1.08789	0.896803	0.511912	49.076241	3.074508	2.976601636	0.944284174
W_Amp_5	WISER_VarSkip_MC_Challenge_2_10^2	2	100	VarSkip	PE250	13577	10858	10609	249	79.97348457	97.70675999	78.13950063	95.22790355	55.63899943	39.59016011	79.55054677	3	14	28	0	0	0	0	0	0	0	0	0	0	55	0	2.90255	10.03891	23.452106	1.110699	0.483596	1.509958	0.787469	1.506213	3.103478	1.783494	0.653745	0.606162	0.429512	47.108814	3.488159	2.958030173	0.941876426
W_Amp_6	WISER_VarSkip_MC_Challenge_2_10^1	2	10	VarSkip	PE250	15656	13289	12832	457	84.88119571	96.56106554	81.96218702	91.04103267	15.90763469	13.03850085	34.27749724	3	14	28	0	0	0	0	0	0	0	0	0	0	55	0	3.502431	9.674235	22.229461	1.736029	0.208517	2.342768	1.589999	2.049023	4.545358	2.960498	1.716842	0.612193	0.456751	41.895083	2.73138	4.318111411	0.841745248
W_Amp_7	WISER_VarSkip_MC_Challenge_3_10^3	3	1000	VarSkip	PE250	9001	7281	7097	184	80.89101211	97.47287461	78.8467948	92.38872354	14.74196569	11.02850632	31.25438919	55	3	14	0	0	0	0	0	0	0	0	0	0	28	0	45.910683	4.896724	14.818404	1.705378	0.291164	2.843887	1.766097	0.675328	4.037776	2.876915	1.152595	0.712854	1.026665	15.838283	1.128977	4.306521275	0.859724107
W_Amp_8	WISER_VarSkip_MC_Challenge_3_10^2	3	100	VarSkip	PE250	77289	70407	68340	2067	91.09575748	97.06421237	88.4213795	96.06059593	117.6545832	93.08260841	84.50991539	55	3	14	0	0	0	0	0	0	0	0	0	0	28	0	46.20044	3.451396	13.083722	1.064571	0.322995	2.496338	1.339503	1.074329	3.466365	1.615768	0.695465	0.653488	0.772593	17.36739	3.518768	3.919706672	0.88643167
W_Amp_9	WISER_VarSkip_MC_Challenge_3_10^1	3	10	VarSkip	PE250	20094	17214	16430	784	85.66736339	95.44556756	81.7657012	96.19101762	93.30294619	76.20642179	81.11226298	55	3	14	0	0	0	0	0	0	0	0	0	0	28	0	49.38795	4.322696	9.16579	1.417217	0	1.537102	0.909447	0.798787	2.486779	1.823153	0.926438	0.382717	0.325781	18.60126	5.975611	3.625039286	0.914260263
W_Amp_10	WISER_VarSkip_MC_Challenge_4_10^3	4	1000	VarSkip	PE250	2890	2319	2262	57	80.24221453	97.54204398	78.26989619	90.55947564	10.15750928	8.09743548	13.22609772	28	55	3	0	0	0	0	0	0	0	0	0	0	14	0	20.74899	39.09813	7.674324	0.565304	0	4.37644	3.320934	0.846432	3.644423	3.352719	0	0.680809	1.649148	6.47195	7.529428	5.771096501	0.669031995
W_Amp_11	WISER_VarSkip_MC_Challenge_4_10^2	4	100	VarSkip	PE250	3080	2311	2263	48	75.03246753	97.92297707	73.47402597	88.11156071	9.956024479	8.39721276	14.07216667	28	55	3	0	0	0	0	0	0	0	0	0	0	14	0	21.82318	42.771404	9.99586	2.718497	0.507815	2.84205	1.385951	0.556009	1.637999	2.778364	0.607118	0.394908	0.756006	4.156	6.75644	5.219459317	0.777359245
W_Amp_12	WISER_VarSkip_MC_Challenge_4_10^1	4	10	VarSkip	PE250	5561	4475	4330	145	80.47113828	96.75977654	77.86369358	88.98103869	17.66200716	16.25681677	35.20048156	28	55	3	0	0	0	0	0	0	0	0	0	0	14	0	21.60521	42.690493	7.126885	0.903269	0	1.395686	0.401952	0.643074	4.152872	2.553351	0.249668	0.113275	1.050215	10.21754	6.534243	4.432717937	0.840992272
W_Amp_13	WISER_VarSkip_MC_Challenge_5_10^3	5	1000	VarSkip	PE250	5246	4035	3941	94	76.91574533	97.67038414	75.12390393	94.06414072	21.04240377	14.58835449	49.36962847	25	25	25	0	0	0	0	0	0	0	0	0	0	25	0	20.8783	18.411097	20.679753	0.766947	0.863994	2.35233	2.05405	0.352349	2.507241	2.312133	1.150143	0.200788	0.388991	20.061577	6.922563	3.422811555	0.826333246
W_Amp_14	WISER_VarSkip_MC_Challenge_5_10^2	5	100	VarSkip	PE250	18175	15223	14858	365	83.75790922	97.60231229	81.74965612	96.99361268	74.58432264	48.37355518	86.20539745	25	25	25	0	0	0	0	0	0	0	0	0	0	25	0	17.623221	14.57503	23.138913	2.02138	0	3.313885	1.471014	0.971772	3.338073	2.096196	0.331929	0.487974	1.023166	21.564119	6.251393	4.103280578	0.735443271
W_Amp_15	WISER_VarSkip_MC_Challenge_5_10^1	5	10	VarSkip	PE250	32279	28525	27658	867	88.37014777	96.96056091	85.68419096	95.94689496	72.88713507	60.42429684	78.96866535	25	25	25	0	0	0	0	0	0	0	0	0	0	25	0	16.27688	21.610751	25.733858	1.904559	0.142263	1.754805	1.028563	0.481337	3.852139	1.529687	0.660761	0.276569	0.811843	18.87584	2.866903	3.268134031	0.860362663
W_Amp_16	WISER_VarSkip_PCR-Grade_H2O	pcr_water	NA	VarSkip	PE250	16017	8749	8280	469	54.62321284	94.63938736	51.69507398	36.4445039	18.91816875	45.90328445	19.55991038	0	0	0	0	0	0	0	0	0	0	0	0	0	0	0	4.919146	11.536601	29.161351	9.617486	0.297696	26.701583	2.68102	2.25738	2.302819	4.221236	0.683592	0.807709	1.163625	3.348736	0	11.14249504	-0.552385565
W_Amp_17	WISER_VarSkip_Wastewater_background	wastewater	NA	VarSkip	PE250	5633	4265	766	3499	75.71453932	17.96014068	13.59843778	8.383774203	6.070594924	38.66896788	3.544794837	0	0	0	0	0	0	0	0	0	0	0	0	0	0	0	0	4.35079	11.110868	0	0	0	0	0	0	4.992462	0	0	0.616611	78.6989	0	20.59320682	-0.116469771
W_Amp_18	WISER_VarSkip_C9_-_Twist	twist	NA	VarSkip	PE250	1956	1491	1467	24	76.22699387	98.39034205	75	92.25161355	9.648530248	6.455141621	6.878908471	0	0	0	0	0	0	0	0	0	0	0	0	0	100	0	0.540567	3.217497	4.711394	1.456371	0	3.025044	0	0.884591	2.41317	3.687	1.485508	0	0.2121	74.37445	3.83702	7.01406566	0.850865072
W_Amp_19	WISER_VarSkip_Heat_inactivated_SARS-CoV-2_in_PBS	heat_sars_pbs	NA	VarSkip	PE250	7083	6017	5906	111	84.94987999	98.15522686	83.38274742	99.03354179	47.13075611	49.576174	68.1135672	0	0	0	0	0	0	0	0	0	0	0	0	0	100	0	0.719651	2.300076	1.806111	0.858509	0.101949	0.811467	0.323124	0.382704	1.668992	1.557731	0.285749	0.150949	0.312255	84.76317	2.233024	4.109245281	0.961401026
W_Amp_20	WISER_VarSkip_Heat_inactivated_SARS-CoV-2_in_wastewater	heat_sars_wastewater	NA	VarSkip	PE250	11322	9328	24	9304	82.38827062	0.25728988	0.211976683	5.300471525	0.143229776	0.74901105	NA	0	0	0	0	0	0	0	0	0	0	0	0	0	100	0	20.52221	10.71388	29.2422	0	2.25481	22.96327	9.19971	0	0	0	0	0	0	0	4.92923	28.32240868	-7.795324797
W_Amp_21	WISER_V4_MC_Challenge_1_10^3	1	1000	V4	PE250	3014	2870	2613	257	95.22229595	91.04529617	86.69542137	69.65187439	46.40875497	65.57983094	50.17556767	14	28	55	0	0	0	0	0	0	0	0	0	0	3	0	11.26136	27.22072	50.838391	0.298673	0	0	0.762057	4.03395	3.33123	0	0	0	0.349387	1.84496	0	1.913502667	0.980510271
W_Amp_22	WISER_V4_MC_Challenge_1_10^2	1	100	V4	PE250	4686	4343	3598	745	92.68032437	82.84595901	76.78190354	90.77684513	64.12166003	75.90153525	63.67922951	14	28	55	0	0	0	0	0	0	0	0	0	0	3	0	11.075546	26.79329	54.988841	0.226408	0	0	0.459532	2.82078	0.414539	0	0	0	0.668246	2.536456	0	1.127274091	0.99406774
W_Amp_23	WISER_V4_MC_Challenge_1_10^1	1	10	V4	PE250	2496	2215	895	1320	88.74198718	40.40632054	35.85737179	73.17660435	15.31635622	23.77066936	30.81296191	14	28	55	0	0	0	0	0	0	0	0	0	0	3	0	19.410407	26.33569	47.727089	0	0	0	0.800013	2.5567	1.04051	0	0	0	0	2.11589	0	2.503047654	0.965121502
W_Amp_24	WISER_V4_MC_Challenge_2_10^3	2	1000	V4	PE250	1390	1325	1258	67	95.32374101	94.94339623	90.50359712	94.58248336	22.51396181	21.46536636	43.41370431	3	14	28	0	0	0	0	0	0	0	0	0	0	55	0	1.788262	22.423614	21.953063	0.40651	0	0	0.87661	1.90028	0	0	0	0	0.146724	50.5042	0	2.98629686	0.953496327
W_Amp_25	WISER_V4_MC_Challenge_2_10^2	2	100	V4	PE250	3146	2964	2649	315	94.21487603	89.37246964	84.20216147	83.62371668	46.58813497	59.84945482	50.60361837	3	14	28	0	0	0	0	0	0	0	0	0	0	55	0	2.705591	24.981461	22.24451	0.179766	0	0	1.50827	1.78278	0.749657	0	0	0	0	45.6127	0	4.065904681	0.902726577
W_Amp_26	WISER_V4_MC_Challenge_2_10^1	2	10	V4	PE250	2751	2590	2192	398	94.1475827	84.63320463	79.68011632	82.07203291	38.61311574	53.25040736	46.6140521	3	14	28	0	0	0	0	0	0	0	0	0	0	55	0	1.596319	26.71557	20.933179	0	0	0	0.306149	1.868442	0.313748	0	0	0	0	48.1615	0	4.195587544	0.906114739
W_Amp_27	WISER_V4_MC_Challenge_3_10^3	3	1000	V4	PE250	2748	2644	2418	226	96.2154294	91.45234493	87.99126638	88.78038993	43.06594656	51.19892064	52.04494532	55	3	14	0	0	0	0	0	0	0	0	0	0	28	0	53.77322	9.45816	10.271333	0	0	0	1.80241	1.32376	3.423896	0	0	0	0.356526	19.40802	0	3.138886157	0.947514452
W_Amp_28	WISER_V4_MC_Challenge_3_10^2	3	100	V4	PE250	90	73	23	50	81.11111111	31.50684932	25.55555556	16.2659265	0.396716049	1.237860017	NA	55	3	14	0	0	0	0	0	0	0	0	0	0	28	0	54.07004	12.36615	8.040068	0	0	0	0	0	0	20.2577	0	0	0	4.69721	0	8.475473682	0.630291077
W_Amp_29	WISER_V4_MC_Challenge_3_10^1	3	10	V4	PE250	1311	1141	548	593	87.03279939	48.02804557	41.80015256	61.20790556	9.51717219	17.79971184	13.79460255	55	3	14	0	0	0	0	0	0	0	0	0	0	28	0	50.37479	7.22767	9.499194	0	0	0	0.528666	2.32786	2.71302	0.962036	0	0	0.524864	25.8384	0	2.286998372	0.970892373
W_Amp_30	WISER_V4_MC_Challenge_4_10^3	4	1000	V4	PE250	1556	1480	1387	93	95.11568123	93.71621622	89.13881748	93.70297295	24.54211952	23.27931665	46.07230044	28	55	3	0	0	0	0	0	0	0	0	0	0	14	0	22.25611	55.8431	2.377228	3.15301	0	0	0.615498	0.556503	3.528828	0.666088	0	0	0.274891	10.72711	0	2.135487683	0.977873077
W_Amp_31	WISER_V4_MC_Challenge_4_10^2	4	100	V4	PE250	1854	1721	1527	194	92.82632147	88.72748402	82.36245955	85.42286727	27.02688693	30.95720084	46.22278701	28	55	3	0	0	0	0	0	0	0	0	0	0	14	0	23.891054	52.189578	2.578423	5.75235	0	0	1.66369	0.568258	3.08978	0.307275	0	0	0	9.949668	0	2.410896044	0.968631995
W_Amp_32	WISER_V4_MC_Challenge_4_10^1	4	10	V4	PE250	1726	1555	792	763	90.09269988	50.93247588	45.88644264	73.80195967	13.78791426	22.21016698	20.56984249	28	55	3	0	0	0	0	0	0	0	0	0	0	14	0	27.13916	55.5113	2.143822	4.45166	0	0	0	0	2.74622	0	0	0	0	7.9592	0	2.091024942	0.97980313
W_Amp_33	WISER_V4_MC_Challenge_5_10^3	5	1000	V4	PE250	1823	1701	1563	138	93.3077345	91.88712522	85.73779484	92.96391666	28.41738287	26.22635964	52.38604822	25	25	25	0	0	0	0	0	0	0	0	0	0	25	0	24.17632	28.11079	20.757726	1.05433	0	0	0.804062	2.64053	3.505022	0	0	0	0.778633	18.10839	0	2.549099383	0.934554908
W_Amp_34	WISER_V4_MC_Challenge_5_10^2	5	100	V4	PE250	2047	1906	1647	259	93.11187103	86.41133263	80.4592086	88.13496974	29.41460723	34.17005207	50.12206133	25	25	25	0	0	0	0	0	0	0	0	0	0	25	0	22.88591	25.62392	24.811344	1.5228	0	0	1.57969	0.936723	2.73111	0	0	0	0.433972	19.377	0	1.823027823	0.967189892
W_Amp_35	WISER_V4_MC_Challenge_5_10^1	5	10	V4	PE250	2030	1813	869	944	89.31034483	47.93160507	42.80788177	69.9060295	15.35250644	28.06653214	24.55606461	25	25	25	0	0	0	0	0	0	0	0	0	0	25	0	25.68488	35.153193	17.128937	0	0	0	1.05154	1.01403	0	0	0.157903	0	0.536418	19.165712	0	3.669655831	0.893315715
W_Amp_36	WISER_V4_PCR-Grade_H2O	pcr_water	NA	V4	PE250	132	37	1	36	28.03030303	2.702702703	0.757575758	0.725679698	0.007256797	0.0848786	NA	0	0	0	0	0	0	0	0	0	0	0	0	0	0	0	5.407691	6.284395	37.223484	4.018013	0.268065	1.670099	1.391208	3.129038	10.48008	11.430454	10.507936	1.935274	3.956031	1.016584	1.184369	11.12891751	-0.557999047
W_Amp_37	WISER_V4_Wastewater_background	wastewater	NA	V4	PE250	8410	7501	58	7443	89.19143876	0.773230236	0.689655172	1.327625991	0.033575227	0.306785156	NA	0	0	0	0	0	0	0	0	0	0	0	0	0	0	0	0	0	52.982186	0	0	0	0	0	0	46.9484	0	0	0	0	0	18.27797271	-0.153201696
W_Amp_38	WISER_V4_C9_-_Twist	twist	NA	V4	PE250	2918	2744	2684	60	94.03701165	97.81341108	91.98080877	95.45530549	47.18058389	36.76977857	74.40725011	0	0	0	0	0	0	0	0	0	0	0	0	0	100	0	0	0	0.539218	0.317699	0	0	0.769022	0	0	0	0	0	0	98.209	0	0.528568163	0.999533402
W_Amp_39	WISER_V4_Heat_inactivated_SARS-CoV-2_in_PBS	heat_sars_pbs	NA	V4	PE250	2587	2410	2118	292	93.15809818	87.88381743	81.87089293	84.86773902	36.45423536	87.46142277	33.66217436	0	0	0	0	0	0	0	0	0	0	0	0	0	100	0	0	0	0.642228	0	0	0	0.44999	0	0	0.101699	0	0	0	98.7325	0	0.385732787	0.999754284
W_Amp_40	WISER_V4_Heat_inactivated_SARS-CoV-2_in_wastewater	heat_sars_wastewater	NA	V4	PE250	2943	2753	2464	289	93.54400272	89.50236106	83.72409106	63.35484734	42.67461459	116.9940562	27.73969167	0	0	0	0	0	0	0	0	0	0	0	0	0	100	0	0	0.176414	0.167801	0	0	0	0	0	0.128555	0	0	0	0	99.04843	0	0.255772155	0.999892759
W_Amp_41	WISER_Midnight_MC_Challenge_1_10^3	1	1000	Midnight	PE250	4870	4487	3586	901	92.13552361	79.91976822	73.63449692	44.94197907	32.09691335	114.4067021	14.48684079	14	28	55	0	0	0	0	0	0	0	0	0	0	3	0	2.762083	14.308481	71.724986	0.242403	0.263907	0.45827	0.625723	0.365687	0	0.920889	0.579056	1.088734	1.387743	3.18559	1.765905	6.333954428	0.872310097
W_Amp_42	WISER_Midnight_MC_Challenge_1_10^2	1	100	Midnight	PE250	6437	5739	5156	583	89.15643934	89.84143579	80.0994252	70.29395044	46.00906264	62.11252778	42.83851119	14	28	55	0	0	0	0	0	0	0	0	0	0	3	0	11.098265	17.014979	48.479843	2.075064	0.211158	0.785866	5.031439	1.37921	3.378437	2.106683	0.601732	0.445813	0.953059	6.26748	0	3.930957385	0.894034465
W_Amp_43	WISER_Midnight_MC_Challenge_1_10^1	1	10	Midnight	PE250	4169	3509	1815	1694	84.16886544	51.72413793	43.53562005	62.68936227	13.64124001	18.9071046	27.45543925	14	28	55	0	0	0	0	0	0	0	0	0	0	3	0	8.45062	11.915092	44.244851	1.304242	0	1.094692	1.779864	0.661964	5.414302	3.000613	0.388994	0	2.209026	18.2425	1.29214	6.777666818	0.635162004
W_Amp_44	WISER_Midnight_MC_Challenge_2_10^3	2	1000	Midnight	PE250	10717	9159	8797	362	85.46234954	96.04760345	82.08453858	57.53268903	77.85593419	123.9117025	41.14971742	3	14	28	0	0	0	0	0	0	0	0	0	0	55	0	2.071981	6.587339	16.700878	2.38765	0	1.214532	1.411912	1.282318	2.243037	1.040539	0.517877	0.213756	0.520537	62.06209	0	4.089536358	0.929378181
W_Amp_45	WISER_Midnight_MC_Challenge_2_10^2	2	100	Midnight	PE250	13175	11873	10455	1418	90.11764706	88.0569359	79.35483871	77.67113668	78.39521118	99.46117179	56.66321105	3	14	28	0	0	0	0	0	0	0	0	0	0	55	0	3.053159	6.862985	17.176175	2.365243	0.434914	0.495551	0.642187	1.282984	5.658165	1.456396	0.624076	0.114446	0.657744	57.79627	0	3.820757224	0.929054968
W_Amp_46	WISER_Midnight_MC_Challenge_2_10^1	2	10	Midnight	PE250	15037	13530	12376	1154	89.97805413	91.47080562	82.30365099	81.69748855	130.0697589	172.4769156	60.29495368	3	14	28	0	0	0	0	0	0	0	0	0	0	55	0	3.581906	5.999141	19.7614	2.778718	0.138311	0.3604	1.634188	1.025163	6.308779	0.767554	0.314085	0.100366	0.470618	54.625996	0.199808	3.509212149	0.934833176
W_Amp_47	WISER_Midnight_MC_Challenge_3_10^3	3	1000	Midnight	PE250	12561	11594	11033	561	92.30156835	95.16129032	87.83536343	80.60729693	78.51690466	87.33947661	58.56937431	55	3	14	0	0	0	0	0	0	0	0	0	0	28	0	38.218559	3.182163	12.639529	2.153646	0.206096	0.495072	3.126784	0.397061	6.988089	2.452822	0.882454	0.333339	0.453177	26.59321	0.476476	4.875189198	0.797512551
W_Amp_48	WISER_Midnight_MC_Challenge_3_10^2	3	100	Midnight	PE250	13020	11580	10647	933	88.94009217	91.94300518	81.77419355	66.08367053	61.74143063	79.65974871	49.52680333	55	3	14	0	0	0	0	0	0	0	0	0	0	28	0	34.948431	2.886021	13.70322	2.542883	0.400329	0.911191	2.110752	1.008834	8.290372	2.650694	0.862711	0.749275	0.642762	26.299838	0.644335	5.749650926	0.680325024
W_Amp_49	WISER_Midnight_MC_Challenge_3_10^1	3	10	Midnight	PE250	15660	13426	7352	6074	85.73435504	54.75942202	46.94763729	75.41383808	63.30027088	90.64162869	49.82777648	55	3	14	0	0	0	0	0	0	0	0	0	0	28	0	38.570773	3.556321	11.798849	12.253488	0	0.963473	1.55646	0.862549	4.122508	1.429096	1.423272	0.165258	0.402852	21.925376	0.123355	5.700794269	0.70281925
W_Amp_50	WISER_Midnight_MC_Challenge_4_10^3	4	1000	Midnight	PE250	13890	12525	12029	496	90.17278618	96.03992016	86.60187185	79.87158479	85.39838812	95.65786968	56.63645788	28	55	3	0	0	0	0	0	0	0	0	0	0	14	0	18.501357	30.69033	5.22769	2.112734	0.215201	1.023018	5.182318	0.640178	8.424355	1.868889	1.151567	0.735787	0.739522	21.381767	0.399861	7.529926538	0.311027949
W_Amp_51	WISER_Midnight_MC_Challenge_4_10^2	4	100	Midnight	PE250	1926	1769	1652	117	91.84839045	93.38609384	85.77362409	60.26151222	15.98625556	21.98159687	32.06367254	28	55	3	0	0	0	0	0	0	0	0	0	0	14	0	20.31544	38.63092	6.409738	2.445509	0	0.98796	5.943943	0	3.028058	0.804506	1.120472	0	0	20.210523	0	5.357580374	0.752934981
W_Amp_52	WISER_Midnight_MC_Challenge_4_10^1	4	10	Midnight	PE250	16693	15071	10517	4554	90.2833523	69.78302701	63.00245612	68.98638933	87.17152125	120.9839154	51.01494833	28	55	3	0	0	0	0	0	0	0	0	0	0	14	0	19.490043	27.154894	4.917948	12.008361	0.162935	0.48166	2.827192	0.59383	6.241411	1.953034	1.007799	0.439229	0.526903	20.315987	0	8.518216559	0.018915357
W_Amp_53	WISER_Midnight_MC_Challenge_5_10^3	5	1000	Midnight	PE250	18968	17228	16349	879	90.82665542	94.89784072	86.1925348	78.91515901	80.99006789	89.23597028	59.42213156	25	25	25	0	0	0	0	0	0	0	0	0	0	25	0	16.961868	14.492579	18.977141	1.901646	0.369977	0.9113	1.928457	1.286454	10.712426	2.579266	0.955398	0.656985	0.617603	25.9791	0.234059	4.798595375	0.660799859
W_Amp_54	WISER_Midnight_MC_Challenge_5_10^2	5	100	Midnight	PE250	13480	11840	9672	2168	87.83382789	81.68918919	71.75074184	75.41383808	69.88422566	83.84625538	52.86091696	25	25	25	0	0	0	0	0	0	0	0	0	0	25	0	18.292146	11.627663	20.392856	1.84343	0.263972	0.592868	3.796531	0.552262	11.400722	2.576682	0.975973	0.598089	0.714446	25.11574	0.142012	5.177183977	0.606444694
W_Amp_55	WISER_Midnight_MC_Challenge_5_10^1	5	10	Midnight	PE250	18202	16290	8456	7834	89.49565982	51.90914672	46.45643336	69.6017122	57.70986189	71.29968255	49.52680333	25	25	25	0	0	0	0	0	0	0	0	0	0	25	0	16.659835	11.486099	14.444995	1.993175	0.320479	0.798559	1.433453	1.324676	6.740957	2.205111	1.626988	0.233526	0.70625	38.92437	0.157417	6.426668375	0.598009419
W_Amp_56	WISER_Midnight_PCR-Grade_H2O	pcr_water	NA	Midnight	PE250	1124	191	3	188	16.99288256	1.570680628	0.266903915	0.943049192	0.016787613	0.176694867	NA	0	0	0	0	0	0	0	0	0	0	0	0	0	0	0	5.192721	6.797903	39.170105	4.394048	0.295092	1.322984	1.529437	1.011522	10.291905	11.298299	10.56472	2.100097	3.598578	1.127702	1.30486	11.53979509	-0.500937703
W_Amp_57	WISER_Midnight_Wastewater_background	wastewater	NA	Midnight	PE250	11121	9134	51	9083	82.13290172	0.558353405	0.458591853	0.922984316	0.009229843	0.095629279	NA	0	0	0	0	0	0	0	0	0	0	0	0	0	0	0	8.87114	10.10536	67.0577	6.945837	0	0	1.15195	0	2.48401	0	0	0	0	3.215491	0	17.78319784	-0.162879996
W_Amp_58	WISER_Midnight_C9_-_Twist	twist	NA	Midnight	PE250	14662	13061	12798	263	89.08061656	97.98637164	87.286864	85.33257533	63.02357623	60.1787364	67.55509481	0	0	0	0	0	0	0	0	0	0	0	0	0	100	0	1.136016	2.650278	4.317584	1.591025	0.220051	0.709514	1.199775	0.811836	4.79552	1.782488	0.502763	0.58436	0.783554	76.837109	0.186876	6.303833173	0.887993952
W_Amp_59	WISER_Midnight_Heat_inactivated_SARS-CoV-2_in_PBS	heat_sars_pbs	NA	Midnight	PE250	11112	9737	7932	1805	87.62598992	81.46246277	71.38228942	67.42467311	43.11821556	70.10408409	47.66076982	0	0	0	0	0	0	0	0	0	0	0	0	0	100	0	0.612798	15.508695	7.661372	0.856204	0.200467	0.539807	0.958085	0.352916	1.087091	1.452218	1.03703	3.13993	0.437897	63.74387	0.488892	10.4270863	0.563749267
W_Amp_60	WISER_Midnight_Heat_inactivated_SARS-CoV-2_in_wastewater	heat_sars_wastewater	NA	Midnight	PE250	13448	11387	240	11147	84.67430101	2.107666637	1.784651993	14.19924422	1.174196569	4.333960332	1.173795271	0	0	0	0	0	0	0	0	0	0	0	0	0	100	0	0	22.7655	0	4.616242	0	0	5.23212	0	0	0	0.832224	0	0	66.5453	0	10.60459746	0.610367763
MC1_D3_VS	WISER_VarSkip_MC_Challenge_1_10^3	1	10	VarSkip	PE300	32477	29736	27960	1776	91.56018105	94.02744149	86.09169566	95.46868207	525.2066682	616.1037791	91.74330335	14	28	55	0	0	0	0	0	0	0	0	0	0	3	0	9.949404	19.933698	46.701449	0	0	13.045218	0.252796	0.152235	0.312557	0.142545	0	0	0.216116	7.221861	0.708012	4.754600628	0.849415751
MC2_D3_VS	WISER_VarSkip_MC_Challenge_2_10^3	2	10	VarSkip	PE300	21504	19914	19247	667	92.60602679	96.65059757	89.50427827	76.671237	361.0086279	475.5280846	65.31451694	3	14	28	0	0	0	0	0	0	0	0	0	0	55	0	1.538436	9.607008	27.032219	0	0	11.73597	0	0	0	0	0	0	0	48.0842	1.08901	3.733794963	0.920240592
MC3_D3_VS	WISER_VarSkip_MC_Challenge_3_10^3	3	10	VarSkip	PE300	15875	14583	13751	832	91.86141732	94.29472674	86.62047244	86.32244256	263.3283951	277.7314475	74.63465204	55	3	14	0	0	0	0	0	0	0	0	0	0	28	0	41.65767	1.67817	11.543631	0	0	18.854511	0	0	0.115639	0	0	0	0	24.74803	0.215592	6.065896467	0.74780758
MC4_D3_VS	WISER_VarSkip_MC_Challenge_4_10^3	4	10	VarSkip	PE300	10610	9652	9183	469	90.97078228	95.14090344	86.55042413	95.11420259	172.3055881	185.0093944	87.51295857	28	55	3	0	0	0	0	0	0	0	0	0	0	14	0	18.911308	42.72827	1.862425	0.664472	0	14.0506	1.17051	0	0.195371	0	0	0	0	19.18425	0.521954	5.543234839	0.780221579
MC5_D3_VS	WISER_VarSkip_MC_Challenge_5_10^3	5	10	VarSkip	PE300	9862	9036	8475	561	91.62441695	93.79150066	85.93591564	94.57579507	161.7475504	157.7872006	83.28930208	25	25	25	0	0	0	0	0	0	0	0	0	0	25	0	17.124591	17.320732	20.341906	0	0	12.1659	0	0	0.261437	0	0	0	0	31.57708	0.347652	4.71979787	0.776806967
MC1_D2_VS	WISER_VarSkip_MC_Challenge_1_10^2	1	100	VarSkip	PE300	18473	16777	12321	4456	90.81903318	73.43982834	66.69734207	95.47537036	228.3259205	273.3418743	86.81403204	14	28	55	0	0	0	0	0	0	0	0	0	0	3	0	12.176461	19.091673	46.713804	0.231214	0	13.3585	0.713655	0.226997	0	0.172809	0	0	0	5.423044	0.972109	4.741690577	0.850104193
MC2_D2_VS	WISER_VarSkip_MC_Challenge_2_10^2	2	100	VarSkip	PE300	16848	15499	14007	1492	91.99311491	90.37357249	83.13746439	95.39511086	261.2018192	253.7493565	91.09788316	3	14	28	0	0	0	0	0	0	0	0	0	0	55	0	2.588098	11.642297	21.454972	0	0	6.24981	0	0.222123	0.145385	0	0	0	0	56.5419	0.395862	2.452625546	0.971645694
MC3_D2_VS	WISER_VarSkip_MC_Challenge_3_10^2	3	100	VarSkip	PE300	14720	13521	12005	1516	91.85461957	88.78781155	81.55570652	94.5925158	225.59897	223.1515177	89.7000301	55	3	14	0	0	0	0	0	0	0	0	0	0	28	0	42.867462	3.610612	11.884029	0.326587	0	16.9932	0.16748	0	0.138831	0	0	0	0	23.09231	0	5.568105056	0.784656037
MC4_D2_VS	WISER_VarSkip_MC_Challenge_4_10^2	4	100	VarSkip	PE300	29691	27351	25722	1629	92.11882389	94.04409345	86.63231282	95.49543524	479.4057118	487.6578838	90.00100324	28	55	3	0	0	0	0	0	0	0	0	0	0	14	0	20.39617	45.596098	1.716465	0.104792	0	11.467	3.94479	0	0.219096	0	0	0	0	15.12561	0.444693	4.445793944	0.866479453
MC5_D2_VS	WISER_VarSkip_MC_Challenge_5_10^2	5	100	VarSkip	PE300	17772	16233	14492	1741	91.3403106	89.27493378	81.5440018	94.93696285	272.8751296	238.5076249	91.25840217	25	25	25	0	0	0	0	0	0	0	0	0	0	25	0	18.54676	16.710296	17.975188	0	0	13.4875	0.531125	0	0.448994	0	0	0	0	30.9569	0.50142	5.018923575	0.736107771
MC1_D1_VS	WISER_VarSkip_MC_Challenge_1_10^1	1	1000	VarSkip	PE300	64880	60428	27926	32502	93.13810111	46.21367578	43.04254007	95.99705715	515.5978999	718.4827481	84.8008561	14	28	55	0	0	0	0	0	0	0	0	0	0	3	0	11.023795	17.991401	47.032935	7.28861	0	13.3319	0.160997	0.116981	0	0	0	0	0	0.501179	1.349758	5.23751166	0.816270401
MC2_D1_VS	WISER_VarSkip_MC_Challenge_2_10^1	2	1000	VarSkip	PE300	35777	32724	26543	6181	91.46658468	81.11172228	74.19012215	95.83653814	492.9959201	460.3836976	91.20823998	3	14	28	0	0	0	0	0	0	0	0	0	0	55	0	0.824728	9.256629	22.265026	0	0	6.74304	0	0	0	0.113911	0	0	0	59.528282	0.16606	2.899836564	0.964157542
MC3_D1_VS	WISER_VarSkip_MC_Challenge_3_10^1	3	1000	VarSkip	PE300	39127	35630	31156	4474	91.0624377	87.44316587	79.62787845	95.3181955	587.9941143	693.5415035	89.73012741	55	3	14	0	0	0	0	0	0	0	0	0	0	28	0	42.912943	4.9135	12.198416	0.258921	0	17.569435	0	0	0	0	0	0	0	17.90637	3.33283	6.190020693	0.71267646
MC4_D1_VS	WISER_VarSkip_MC_Challenge_4_10^1	4	1000	VarSkip	PE300	43681	40181	35963	4218	91.98736293	89.50250118	82.33099059	95.52218841	674.1564726	705.0035742	89.93412032	28	55	3	0	0	0	0	0	0	0	0	0	0	14	0	26.176339	46.749231	0.872823	0	0	9.354746	5.67651	0	0.183034	0	0	0	0	10.005075	0.312271	3.757217848	0.912990874
MC5_D1_VS	WISER_VarSkip_MC_Challenge_5_10^1	5	1000	VarSkip	PE300	26079	23621	16254	7367	90.57479198	68.81165065	62.32600943	94.58917166	308.7356118	288.0367263	88.68675384	25	25	25	0	0	0	0	0	0	0	0	0	0	25	0	20.499737	23.494988	27.051774	0	0	4.38943	0	0	0	0	0	0	0	23.23725	0.495033	1.813774071	0.969310104
SARS_PBS_VS	WISER_VarSkip_Heat_inactivated_SARS-CoV-2_in_PBS	heat_sars_pbs	NA	VarSkip	PE300	58620	52247	49978	2269	89.12828386	95.65716692	85.25759127	97.24442364	909.4662074	1542.939678	87.54305588	0	0	0	0	0	0	0	0	0	0	0	0	0	100	0	0	0.456666	0	0.264651	0	4.54566	0	0	0	0	0	0	0	94.326781	0	1.881967457	0.993565993
SARS_WW_VS	WISER_VarSkip_Heat_inactivated_SARS-CoV-2_in_wastewater	heat_sars_wastewater	NA	VarSkip	PE300	28457	26066	22817	3249	91.59784939	87.53548684	80.1806234	97.8731231	409.7023376	497.6907909	88.00120389	0	0	0	0	0	0	0	0	0	0	0	0	0	100	0	0	0	0	0	0	2.672233	0.279782	0	0	0	0	0	0	96.0879	0.232412	1.226856387	0.997369541
